# Using machine learning to dissect host kinases required for *Leishmania* internalization and development

**DOI:** 10.1101/2024.05.16.593986

**Authors:** Ling Wei, Umaru Barrie, Gina M. Aloisio, Francis T. H. Khuong, Nadia Arang, Arani Datta, Alexis Kaushansky, Dawn M. Wetzel

## Abstract

The *Leishmania* life cycle alternates between promastigotes, found in the sandfly, and amastigotes, found in mammals. When an infected sandfly bites a host, promastigotes are engulfed by phagocytes (*i.e.*, neutrophils, dendritic cells, and macrophages) to establish infection. When these phagocytes die or break down, amastigotes must be re-internalized to survive within the acidic phagolysosome and establish disease. To define host kinase regulators of *Leishmania* promastigote and amastigote uptake and survival within macrophages, we performed an image-based kinase regression screen using a panel of 38 kinase inhibitors with unique yet overlapping kinase targets. We also targeted inert beads to complement receptor 3 (CR3) or Fcγ receptors (FcR) as controls by coating them with complement/C3bi or IgG respectively. Through this approach, we identified several putative host kinases that regulate receptor-mediated phagocytosis and/or the uptake of *L. amazonensis*. Findings included kinases previously implicated in *Leishmania* uptake (such as Src family kinases (SFK), Abl family kinases (ABL1/c-Abl, ABL2/Arg), and spleen tyrosine kinase (SYK)), but we also uncovered many novel kinases. Our methods also predicted host kinases necessary for promastigotes to convert to amastigotes or for amastigotes to survive within macrophages. Overall, our results suggest that the concerted action of multiple interconnected networks of host kinases are needed over the course of *Leishmania* infection, and that the kinases required for the parasite’s life cycle may differ substantially depending on which receptors are bound and the life cycle stage that is internalized. In addition, using our screen, we identified kinases that appear to preferentially regulate the uptake of parasites over beads, indicating that the methods required for *Leishmania* to be internalized by macrophages may differ significantly from generalized phagocytic mechanisms. Our findings are intended to be used as a hypothesis generation resource for the broader scientific community studying the roles of kinases in host-pathogen interactions.
