## Supplementary material for "Using machine learning to dissect host kinases required for *Leishmania* internalization and development": Supplemetal Table 2

### Sheet: amastigote+C3bi
Kinase inhibitor	0.5 h	3 h	24 h	72 h				0.5 h	3 h	24 h	72 h
Aminopurvanolol A	101.713	143.184	101.596	75.7165		Aminopurvanolol A	Average PI	98.2098	120.828	101.17	83.6537
Aminopurvanolol A	109.629	119.598	105.55	86.2761			St error	7.80364	12.5668	2.66038	4.04399
Aminopurvanolol A	83.2867	99.7034	96.3634	88.9684
GSK inhibitor IX (BIO)	37.8921	94.0281	85.1338	44.6673		GSK inhibitor IX (BIO)	Average PI	42.4723	109.352	80.4695	63.264
GSK inhibitor IX (BIO)	50.2849	99.252	55.5861	71.2049			St error	3.92564	12.8008	13.2272	9.33134
GSK inhibitor IX (BIO)	39.2399	134.775	100.689	73.9199
Bosutinib	48.9812	89.2941	82.5067	78.6086		Bosutinib	Average PI	43.7241	75.8136	77.0441	73.4651
Bosutinib	37.1069	73.8177	92.2453	87.9142			St error	3.49463	7.27562	10.7075	10.1579
Bosutinib	45.0842	64.3288	56.3803	53.8725
CDK2 inhibitor IV; NU6140	57.3308	98.7295	78.5314	71.4112		CDK2 inhibitor IV; NU6140	Average PI	54.4418	96.8331	80.6192	75.3342
CDK2 inhibitor IV; NU6140	62.8087	100.009	85.782	87.2219			St error	5.84592	2.56282	2.59711	6.05728
CDK2 inhibitor IV; NU6140	43.1858	91.761	77.5441	67.3695
CDK4 inhibitor	23.9117	114.173	56.9684	113.235		CDK4 inhibitor	Average PI	32.7568	115.702	70.3414	91.2815
CDK4 inhibitor	29.8591	124.784	82.7618	107.425			St error	6.11724	4.8622	7.46112	19.1222
CDK4 inhibitor	44.4995	108.15	71.294	53.1845
Casein kinase I inhibitor D44	76.3483	135.473	68.7324	85.277		Casein kinase I inhibitor D44	Average PI	59.7377	114.415	76.3964	76.8915
Casein kinase I inhibitor D44	53.3196	107.642	66.6022	84.6612			St error	8.37647	10.7495	8.7507	8.07949
Casein kinase I inhibitor D44	49.5452	100.132	93.8545	60.7365
Dasatinib	11.9902	107.577	106.006	80.266		Dasatinib	Average PI	21.5381	100.358	84.543	62.3259
Dasatinib	17.7374	85.0878	75.2626	53.1845			St error	6.87745	7.63877	10.7639	8.97061
Dasatinib	34.8868	108.409	72.3609	53.5272
AMPK Inhibitor; Compound C (Dorsomorphin)	31.0873	118.076	66.9782	69.6256		AMPK Inhibitor; Compound C (Dorsomorphin)	Average PI	35.9811	103.118	75.7234	61.1548
AMPK Inhibitor; Compound C (Dorsomorphin)	41.2138	106.311	67.3726	55.044			St error	2.92817	9.69045	8.54871	4.3716
AMPK Inhibitor; Compound C (Dorsomorphin)	35.6422	84.9664	92.8193	58.7949
Dovitinib	25.3036	130.959	139.036	57.2136		Dovitinib	Average PI	30.3722	129.919	134.951	79.0088
Dovitinib	31.3881	128.563	157.256	86.2445			St error	2.68158	0.709611	14.2046	11.1008
Dovitinib	34.4247	130.234	108.561	93.5684
EGFR/ErbB2/ErbB4 inhibitor	126.172	114.104	59.8099	70.7238		EGFR/ErbB2/ErbB4 inhibitor	Average PI	124.2	110.675	70.5342	77.4395
EGFR/ErbB2/ErbB4 inhibitor	140.418	110.925	86.0259	77.4575			St error	9.98109	2.05591	7.93445	3.87209
EGFR/ErbB2/ErbB4 inhibitor	106.011	106.996	65.7667	84.1371
Erlotinib	65.7895	77.9267	110.827	104.568		Erlotinib	Average PI	58.8068	81.8906	128.078	102.135
Erlotinib	58.7406	89.6306	122.692	113.258			St error	4.01249	3.87041	11.8255	7.22679
Erlotinib	51.8903	78.1143	150.716	88.5804
Gefitinib	25.1167	99.0885	98.3238	122.686		Gefitinib	Average PI	31.8932	109.17	123.086	100.367
Gefitinib	34.6937	105.308	138.833	116.531			St error	3.40522	7.19878	12.5326	19.3229
Gefitinib	35.8693	123.112	132.1	61.8853
Go 6976	94.1986	112.389	92.2749	89.4777		Go 6976	Average PI	68.4193	90.8397	78.7527	79.8739
Go 6976	47.4158	79.4674	62.5954	86.2741			St error	13.7145	10.7801	8.66845	8.05524
Go 6976	63.6436	80.6627	81.3877	63.87
Go 6983	30.1655	93.552	68.0596	87.2093		Go 6983	Average PI	40.7924	92.8006	65.7433	90.2137
Go 6983	33.0485	107.388	56.5024	87.2219			St error	9.22304	8.64717	4.80817	2.99811
Go 6983	59.1632	77.4618	72.6679	96.2099
GSK-3 Inhibitor X	40.2793	124.63	101.724	104.927		GSK-3 Inhibitor X	Average PI	57.482	111.033	98.154	100.18
GSK-3 Inhibitor X	59.4188	102.919	90.2353	107.598			St error	9.4228	6.84069	3.96573	6.13123
GSK-3 Inhibitor X	72.748	105.551	102.502	88.0149
GSK-3 Inhibitor XIII	31.9366	119.399	119.183	104.105		GSK-3 Inhibitor XIII	Average PI	34.5401	122.337	128.978	104.885
GSK-3 Inhibitor XIII	23.6978	140.479	118.902	116.981			St error	7.13121	9.73818	9.93617	6.7698
GSK-3 Inhibitor XIII	47.9859	107.131	148.85	93.5684
H89	58.5561	114.278	144.435	71.0958		H89	Average PI	59.4308	94.1411	138.62	74.8935
H89	75.3838	83.9679	126.857	76.1763			St error	8.96864	10.0685	5.88157	1.93189
H89	44.3525	84.1778	144.567	77.4085
Imatinib	43.9607	89.0585	98.7965	111.767		Imatinib	Average PI	43.9609	88.2115	103.172	115.32
Imatinib	35.1051	87.5001	96.2641	105.302			St error	5.11297	0.454953	5.68915	7.03735
Imatinib	52.8169	88.0759	114.456	128.89
JAK inhibitor I	44.545	94.8077	66.4184	94.264		JAK inhibitor I	Average PI	34.2693	95.0961	81.1416	94.576
JAK inhibitor I	26.5816	114.435	89.5332	107.173			St error	5.34458	11.0829	7.38561	7.18453
JAK inhibitor I	31.6814	76.0456	87.4733	82.291
K252a	85.1038	112.568	126.458	83.9346		K252a	Average PI	75.4338	112.349	144.431	98.99
K252a	53.9258	125.795	147.027	116.981			St error	10.7722	7.82696	9.71481	9.65187
K252a	87.2718	98.6842	159.809	96.0544
Lapatinib	82.8521	109.852	95.8874	74.0874		Lapatinib	Average PI	59.105	103.125	85.3739	77.737
Lapatinib	46.7332	116.549	75.2132	71.6784			St error	11.877	10.2598	5.97074	4.90363
Lapatinib	47.7296	82.9726	85.0212	87.4451
Lck inhibitor	20.9648	69.9878	62.2812	83.0904		Lck inhibitor	Average PI	30.2376	75.4883	82.672	91.5818
Lck inhibitor	21.1406	97.1299	86.7222	101.377			St error	9.18503	11.2483	10.7951	5.31908
Lck inhibitor	48.6073	59.3472	99.0125	90.2778
Masitinib	54.7315	101.823	82.3598	105.171		Masitinib	Average PI	55.2649	102.283	86.6649	88.3898
Masitinib	51.2546	90.9062	88.1588	81.3822			St error	2.4837	6.70485	2.18589	8.42825
Masitinib	59.8086	114.119	89.4762	78.6167
Nilotinib	46.8637	69.922	88.3718	88.4246		Nilotinib	Average PI	48.6368	76.2371	94.7293	96.2217
Nilotinib	48.5945	86.2626	96.762	92.0112			St error	1.03607	5.06881	3.24689	6.09246
Nilotinib	50.4521	72.5268	99.0541	108.229
PKR inhibitor	34.9325	125.997	105.558	84.8363		PKR inhibitor	Average PI	34.894	96.9606	114.993	90.9053
PKR inhibitor	43.2825	78.7282	110.216	101.224			St error	4.85426	14.6758	7.23227	5.1859
PKR inhibitor	26.467	86.1565	129.206	86.6559
SB218078	46.8252	135.507	112.895	74.2115		SB218078	Average PI	34.0279	112.942	102.623	86.2917
SB218078	25.3036	119.984	89.9433	95.8388			St error	6.53804	15.4675	6.73416	6.37043
SB218078	29.9547	83.3333	105.032	88.8247
Sorafenib	45.4129	88.673	85.4952	91.178		Sorafenib	Average PI	62.6653	90.2439	104.955	91.9369
Sorafenib	67.2569	86.8206	100.375	93.8061			St error	8.93519	2.55371	12.7643	0.940126
Sorafenib	75.3262	95.2381	128.995	90.8265
JNK inhibitor II (SP600125)	53.7634	83.9679	133.405	103.951		JNK inhibitor II (SP600125)	Average PI	56.0763	85.9141	114.373	99.9264
JNK inhibitor II (SP600125)	52.4736	105.308	107.271	104.89			St error	2.9811	10.6797	9.61714	4.50261
JNK inhibitor II (SP600125)	61.9918	68.4664	102.445	90.9375
Staurosporine	43.24	122.407	102.444	100.863		Staurosporine	Average PI	58.6539	125.839	102.515	97.8797
Staurosporine	79.6202	139.892	83.1501	82.0167			St error	10.8628	7.32681	11.2007	8.43021
Staurosporine	53.1015	115.217	121.95	110.759
Staurosporine n benzoyl	42.8834	89.7585	84.8805	118.516		Staurosporine n benzoyl	Average PI	56.438	86.4894	86.6033	115.987
Staurosporine n benzoyl	70.8116	96.5592	79.2691	102.202			St error	8.07255	6.95241	4.8095	7.33851
Staurosporine n benzoyl	55.6191	73.1505	95.6603	127.243
SU11274	97.8562	132.927	98.0408	104.105		SU11274	Average PI	74.0053	124.75	93.5869	105.767
SU11274	59.6956	145.07	83.1683	99.915			St error	12.0046	14.6739	5.22756	3.94698
SU11274	64.464	96.2513	99.5517	113.281
SU6656	40.7997	98.3498	66.6062	67.2309		SU6656	Average PI	49.5588	98.5875	76.8743	72.8949
SU6656	42.6799	77.2394	70.5552	72.8078			St error	7.83782	12.3945	8.37152	3.29557
SU6656	65.1968	120.173	93.4613	78.6461
GSK-3b inhibitor I (TDZD-6)	112.323	102.05	55.7129	68.1979		GSK-3b inhibitor I (TDZD-6)	Average PI	140.081	93.9227	65.2191	82.8239
GSK-3b inhibitor I (TDZD-6)	126.278	93.5723	86.0458	87.0991			St error	21.1669	4.59474	10.4265	7.5204
GSK-3b inhibitor I (TDZD-6)	181.641	86.1454	53.8986	93.1748
Tofacitnib	45.5466	97.8132	96.8972	99.8001		Tofacitnib	Average PI	69.7618	91.0721	98.0272	104.765
Tofacitnib	97.4844	84.4939	97.654	119.46			St error	15.0954	3.84581	0.782686	7.47512
Tofacitnib	66.2544	90.9091	99.5303	95.0357
TWS119	54.7209	90.7489	85.8803	70.2551		TWS119	Average PI	51.6931	96.3061	82.5576	85.2183
TWS119	33.5848	92.7813	53.4644	87.3159			St error	9.69962	4.57872	15.9247	8.10164
TWS119	66.7735	105.388	108.328	98.0838
Vandetanib	57.3005	89.41	70.316	89.7333		Vandetanib	Average PI	52.2159	90.5857	83.7688	82.1973
Vandetanib	65.7895	69.1785	88.7294	76.3107			St error	9.64561	12.7125	6.80321	3.96155
Vandetanib	33.5576	113.169	92.2609	80.548
ROCK inhibitor (Y-27632)	73.7479	126.332	81.6548	71.504		ROCK inhibitor (Y-27632)	Average PI	62.3413	124.987	89.886	67.68
ROCK inhibitor (Y-27632)	73.9091	149.612	88.6041	66.0748			St error	11.4873	14.6216	5.16233	1.92015
ROCK inhibitor (Y-27632)	39.3669	99.0152	99.3992	65.4613
Cdk1/2 Inhibitor III	73.7612	97.8169	81.2069	65.7301		Cdk1/2 Inhibitor III	Average PI	40.5085	99.4289	82.9339	73.9944
Cdk1/2 Inhibitor III	23.9779	91.5858	82.049	75.6097			St error	16.6264	5.05818	1.32841	4.38022
Cdk1/2 Inhibitor III	23.7863	108.884	85.5459	80.6435
DMSO	100	100	100	100		DMSO	Average PI	100	100	100	100
DMSO	100	100	100	100
DMSO	100	100	100	100

### Sheet: amastigote+IgG
Kinase inhibitor	0.5 h	3 h	24 h	72 h				0.5 h	3 h	24 h	72 h
Aminopurvanolol A	88.7956	83.0978	70.6026	73.4997		Aminopurvanolol A	Average PI	65.0089	70.6806	76.0573	68.1835
Aminopurvanolol A	56.3944	73.2824	88.8066	74.8194			St error	12.0431	8.02627	6.39675	5.98816
Aminopurvanolol A	49.8367	55.6616	68.7626	56.2314
GSK inhibitor IX (BIO)	25.7732	69.8805	82.85	77.8224		GSK inhibitor IX (BIO)	Average PI	32.1983	70.0551	90.7422	78.8611
GSK inhibitor IX (BIO)	41.7391	71.6988	93.2297	85.0755			St error	4.86515	0.902874	4.03495	3.3288
GSK inhibitor IX (BIO)	29.0824	68.5858	96.147	73.6854
Bosutinib	26.9401	57.8939	104.455	106.54		Bosutinib	Average PI	23.6985	58.9076	111.187	90.5287
Bosutinib	17.6263	63.6132	114.48	87.912			St error	3.0384	2.47656	3.36629	8.58918
Bosutinib	26.5291	55.2158	114.626	77.1337
CDK2 inhibitor IV; NU6140	14.2552	97.2727	86.6666	72.1392		CDK2 inhibitor IV; NU6140	Average PI	15.8255	98.9596	82.983	73.2818
CDK2 inhibitor IV; NU6140	10.5615	103.187	97.1795	74.8793			St error	3.57961	2.12823	9.44106	0.823046
CDK2 inhibitor IV; NU6140	22.6597	96.4187	65.103	72.827
CDK4 inhibitor	32.9969	89.5297	94.0709	88.7235		CDK4 inhibitor	Average PI	33.326	91.5844	101.984	85.7229
CDK4 inhibitor	40.9461	103.256	97.9442	92.6799			St error	4.30763	6.23089	6.0799	5.10816
CDK4 inhibitor	26.0349	81.9672	113.936	75.7652
Casein kinase I inhibitor D44	18.0716	62.1933	111.778	63.0584		Casein kinase I inhibitor D44	Average PI	25.3261	60.6527	108.977	64.7305
Casein kinase I inhibitor D44	22.9437	61.987	99.3366	74.0537			St error	5.01953	1.43869	4.95888	4.97084
Casein kinase I inhibitor D44	34.9631	57.7778	115.815	57.0795
Dasatinib	16.1031	57.1678	118.6	53.833		Dasatinib	Average PI	16.7303	60.0992	113.467	57.5092
Dasatinib	17.156	65.8303	130.936	75.3399			St error	0.320221	2.86581	11.8495	9.41447
Dasatinib	16.9317	57.2995	90.8633	43.3548
AMPK Inhibitor; Compound C (Dorsomorphin)	43.9668	48.9333	46.8471	62.3434		AMPK Inhibitor; Compound C (Dorsomorphin)	Average PI	26.0024	57.381	54.9726	53.5255
AMPK Inhibitor; Compound C (Dorsomorphin)	16.3132	68.5066	44.1809	63.4548			St error	8.99146	5.80679	9.48984	9.37908
AMPK Inhibitor; Compound C (Dorsomorphin)	17.7272	54.7032	73.8898	34.7783
Dovitinib	53.9265	79.4352	93.8823	74.3573		Dovitinib	Average PI	56.1912	78.4004	97.9656	62.2693
Dovitinib	39.3553	65.0481	107.99	48.9699			St error	10.4355	7.4283	5.04073	7.35371
Dovitinib	75.2916	90.718	92.0247	63.4808
EGFR/ErbB2/ErbB4 inhibitor	40.1813	108.213	70.522	64.0249		EGFR/ErbB2/ErbB4 inhibitor	Average PI	46.8885	93.8257	79.1245	81.9602
EGFR/ErbB2/ErbB4 inhibitor	54.6209	84.8176	92.5033	83.8113			St error	4.19976	7.26947	6.77999	9.86407
EGFR/ErbB2/ErbB4 inhibitor	45.8631	88.4467	74.3482	98.0443
Erlotinib	23.977	75.1982	92.7131	124.162		Erlotinib	Average PI	17.9706	60.8638	93.4122	99.5238
Erlotinib	10.7276	57.8463	93.5329	92.9823			St error	3.87443	7.55702	0.373638	12.7628
Erlotinib	19.2073	49.5469	93.9905	81.4269
Gefitinib	43.9031	114.232	120.972	35.2499		Gefitinib	Average PI	48.0376	95.5481	107.597	68.9475
Gefitinib	39.98	89.4931	109.764	87.6665			St error	6.20032	9.53295	8.41752	16.8833
Gefitinib	60.2296	82.9187	92.0556	83.9261
Go 6976	69.664	86.1896	95.0194	95.8761		Go 6976	Average PI	53.466	81.4247	82.4006	78.4536
Go 6976	53.3224	65.8914	66.6362	96.2919			St error	9.31077	7.95766	8.34313	17.6308
Go 6976	37.4115	92.1931	85.5463	43.1927
Go 6983	48.0549	121.347	126.164	88.2384		Go 6983	Average PI	31.5692	112.185	120.704	75.1062
Go 6983	23.0348	112.239	123.155	79.9959			St error	8.24458	5.30513	4.0497	9.3198
Go 6983	23.6178	102.969	112.793	57.0843
GSK-3 Inhibitor X	17.9556	126.8	143.839	85.8338		GSK-3 Inhibitor X	Average PI	22.328	122.886	125.813	87.7456
GSK-3 Inhibitor X	14.3118	123.114	109.268	79.9974			St error	6.28293	2.32815	10.0073	5.1154
GSK-3 Inhibitor X	34.7165	118.745	124.332	97.4056
GSK-3 Inhibitor XIII	51.3043	108.367	121.706	97.1836		GSK-3 Inhibitor XIII	Average PI	24.8705	109.623	122.536	82.3765
GSK-3 Inhibitor XIII	14.3118	114.914	102.062	101.344			St error	13.3057	2.76449	12.0673	16.9298
GSK-3 Inhibitor XIII	8.9955	105.588	143.839	48.6022
H89	43.4783	66.2056	78.1007	98.0392		H89	Average PI	44.7572	61.5398	66.523	93.0226
H89	53.878	68.9548	78.384	110.375			St error	4.93822	6.09235	11.7196	11.7379
H89	36.9155	49.4589	43.0843	70.6533
Imatinib	43.8963	54.065	116.597	95.7373		Imatinib	Average PI	55.3641	50.8774	113.561	90.0111
Imatinib	73.2689	49.5023	121.433	85.5633			St error	9.06945	1.5988	5.62976	3.00575
Imatinib	48.9269	49.0649	102.653	88.7326
JAK inhibitor I	44.7874	58.7845	115.617	57.9158		JAK inhibitor I	Average PI	65.6254	67.789	106.393	56.1724
JAK inhibitor I	73.6573	59.7647	90.5065	62.5245			St error	10.5097	8.51904	7.97764	4.26077
JAK inhibitor I	78.4314	84.8176	113.057	48.0769
K252a	71.3822	111.843	174.434	49.051		K252a	Average PI	64.1661	103.519	169.669	48.9097
K252a	49.8551	121.881	160.885	48.1989			St error	7.15561	13.6542	4.39703	0.376322
K252a	71.261	76.8322	173.687	49.4793
Lapatinib	51.0045	69.8291	93.3795	96.0324		Lapatinib	Average PI	51.8102	63.3772	83.1684	93.5944
Lapatinib	56.2219	74.5995	71.2551	95.6951			St error	2.34931	8.94378	6.44323	2.27146
Lapatinib	48.2042	45.7029	84.8708	89.0557
Lck inhibitor	45.4021	61.8578	80.0206	92.1183		Lck inhibitor	Average PI	39.1204	57.5775	83.0395	107.442
Lck inhibitor	27.14	62.341	70.6204	95.261			St error	5.99259	4.52406	8.18207	13.7824
Lck inhibitor	44.8192	48.5337	98.4774	134.947
Masitinib	54.9297	42.2939	58.1256	45.4862		Masitinib	Average PI	47.7082	53.8373	80.1979	64.9136
Masitinib	43.5474	60.3053	98.0158	62.6767			St error	3.62468	5.7857	11.7102	11.9148
Masitinib	44.6476	58.9127	84.4524	86.5778
Nilotinib	33.8089	58.6771	58.1256	78.381		Nilotinib	Average PI	49.5375	73.095	73.9041	66.6968
Nilotinib	39.6157	68.0794	82.85	37.2066			St error	12.9343	10.0887	7.91282	14.8507
Nilotinib	75.188	92.5283	80.7367	84.503
PKR inhibitor	40.7864	75.6917	86.6225	81.3299		PKR inhibitor	Average PI	39.3381	64.6906	99.1703	87.4228
PKR inhibitor	34.8646	61.0154	100.228	76.5325			St error	2.28261	5.60062	6.95914	8.60384
PKR inhibitor	42.3634	57.3646	110.66	104.406
SB218078	59.676	87.9296	116.597	87.3069		SB218078	Average PI	70.6314	86.592	130.381	79.1084
SB218078	82.0918	100.354	132.918	77.8711			St error	6.4758	8.35818	7.33627	4.41976
SB218078	70.1262	71.4928	141.628	72.1471
Sorafenib	42.1502	78.2528	145.908	84.2834		Sorafenib	Average PI	32.3073	73.5239	151.449	83.2789
Sorafenib	32.4734	81.1852	174.167	95.7487			St error	5.73139	6.25269	11.8452	7.50625
Sorafenib	22.2982	61.1336	134.271	69.8045
JNK inhibitor II (SP600125)	43.3611	67.9949	118.626	87.6665		JNK inhibitor II (SP600125)	Average PI	55.408	70.0837	105.469	77.53
JNK inhibitor II (SP600125)	54.9281	77.4187	102.976	81.6139			St error	7.09788	3.77905	6.98857	7.32173
JNK inhibitor II (SP600125)	67.9348	64.8375	94.8055	63.3096
Staurosporine	48.5371	49.9984	135.861	99.9091		Staurosporine	Average PI	63.4355	64.8326	136.153	106.651
Staurosporine	64.1679	66.75	121.294	105.989			St error	8.39815	8.06821	8.66472	4.09656
Staurosporine	77.6014	77.7495	151.305	114.054
Staurosporine n benzoyl	61.8792	54.1615	117.405	70.4949		Staurosporine n benzoyl	Average PI	69.4364	55.0419	117.622	70.4969
Staurosporine n benzoyl	74.3145	56.9644	118.569	88.0968			St error	3.83155	0.962403	0.495508	10.1608
Staurosporine n benzoyl	72.1154	53.9997	116.894	52.8989
SU11274	66.6512	52.4445	119.217	110.624		SU11274	Average PI	69.8921	62.5819	128.577	100.391
SU11274	77.2201	60.8421	140.117	98.9338			St error	3.67214	6.41438	6.13113	5.53549
SU11274	65.8049	74.4593	126.396	91.6151
SU6656	52.1386	50.162	90.0955	55.7536		SU6656	Average PI	49.887	60.8504	97.6659	65.772
SU6656	37.7161	66.5194	104.679	76.5935			St error	6.47552	5.34751	4.21906	6.02935
SU6656	59.8063	65.8699	98.2235	64.969
GSK-3b inhibitor I (TDZD-6)	36.0175	57.6638	82.4358	105.897		GSK-3b inhibitor I (TDZD-6)	Average PI	32.0424	56.4957	93.8364	94.3059
GSK-3b inhibitor I (TDZD-6)	38.0831	48.0691	89.6536	97.4498			St error	5.04334	4.56542	8.06548	7.76068
GSK-3b inhibitor I (TDZD-6)	22.0264	63.7543	109.42	79.5707
Tofacitnib	21.4434	43.5934	99.8427	81.0867		Tofacitnib	Average PI	34.1741	56.2958	94.2827	70.9551
Tofacitnib	35.3123	62.7928	86.1783	69.5401			St error	7.04454	6.35176	4.14464	5.48682
Tofacitnib	45.7666	62.5013	96.8271	62.2384
TWS119	36.6483	62.0617	129.258	78.0373		TWS119	Average PI	34.1693	62.604	116.444	73.8424
TWS119	38.4058	61.9626	99.104	84.5596			St error	3.39591	0.592589	8.99403	7.6901
TWS119	27.4537	63.7878	120.969	58.9303
Vandetanib	12.4224	50.3244	128.155	106.389		Vandetanib	Average PI	21.779	57.571	131.839	94.3332
Vandetanib	10.0011	64.8517	146.353	85.7532			St error	10.5904	4.1937	7.5441	6.20529
Vandetanib	42.9136	57.5367	121.01	90.8576
ROCK inhibitor (Y-27632)	75.5124	49.2213	98.2064	57.8587		ROCK inhibitor (Y-27632)	Average PI	74.1805	55.2782	84.6151	62.8606
ROCK inhibitor (Y-27632)	67.029	52.4683	63.9085	73.7658			St error	3.80317	4.53134	10.5207	5.45884
ROCK inhibitor (Y-27632)	80	64.1448	91.7303	56.9571
Cdk1/2 Inhibitor III	43.0653	54.127	57.7976	94.9247		Cdk1/2 Inhibitor III	Average PI	46.8655	43.3611	71.3943	94.8006
Cdk1/2 Inhibitor III	52.5183	42.2311	76.8265	97.6946			St error	2.88179	5.91652	6.84392	1.70782
Cdk1/2 Inhibitor III	45.0128	33.7253	79.5587	91.7824
DMSO	100	100	100	100		DMSO	Average PI	100	100	100	100
DMSO	100	100	100	100
DMSO	100	100	100	100

### Sheet: promastigote+C3bi
Kinase inhibitor	0.5 h	3 h	24 h	72 h				0.5 h	3 h	24 h	72 h
Aminopurvanolol A	85.1582	98.7445	88.7531	49.7239		Aminopurvanolol A	Average PI	103.122	106.209	81.5364	59.1027
Aminopurvanolol A	130.5	106.415	67.7833	50.157			St error	13.9096	4.25105	6.87937	9.16308
Aminopurvanolol A	93.7082	113.466	88.0729	77.4271
GSK inhibitor IX (BIO)	116.195	128.953	59.0031	113.598		GSK inhibitor IX (BIO)	Average PI	105.953	91.627	60.9381	83.6647
GSK inhibitor IX (BIO)	85.4701	91.6121	39.2786	69.1978			St error	10.2415	21.5461	13.0995	14.9694
GSK inhibitor IX (BIO)	116.195	54.3155	84.5327	68.1984
Bosutinib	101.01	57.454	29.5775	49.7803		Bosutinib	Average PI	78.4574	56.7281	42.3714	55.0458
Bosutinib	68.0272	58.4148	48.3181	58.9164			St error	11.2869	1.23777	6.40223	2.728
Bosutinib	66.335	54.3155	49.2185	56.4405
CDK2 inhibitor IV; NU6140	68.0272	105.321	41.1082	79.1524		CDK2 inhibitor IV; NU6140	Average PI	76.3512	93.3577	50.5788	62.3572
CDK2 inhibitor IV; NU6140	90.7029	88.7602	40.8857	64.0875			St error	7.20642	6.03487	9.58199	10.2329
CDK2 inhibitor IV; NU6140	70.3235	85.9918	69.7423	43.8316
CDK4 inhibitor	54.4662	91.6914	60.9741	81.421		CDK4 inhibitor	Average PI	61.2793	81.4765	80.1991	67.8629
CDK4 inhibitor	66.1376	81.8857	101.167	69.1978			St error	3.50812	6.01916	11.6354	8.24022
CDK4 inhibitor	63.234	70.8524	78.4561	52.9699
Casein kinase I inhibitor D44	99.7151	68.2299	29.6021	76.9385		Casein kinase I inhibitor D44	Average PI	114.974	64.7799	35.4258	71.0953
Casein kinase I inhibitor D44	131.827	74.1512	34.6911	82.1058			St error	9.30407	6.63468	3.59321	8.55789
Casein kinase I inhibitor D44	113.379	51.9584	41.9842	54.2415
Dasatinib	84.127	67.3618	71.4517	64.5356		Dasatinib	Average PI	70.1147	92.488	65.1931	57.647
Dasatinib	54.2005	110.182	78.5006	56.5194			St error	8.6912	12.9076	9.99244	3.69493
Dasatinib	72.0165	99.9201	45.627	51.8859
AMPK Inhibitor; Compound C (Dorsomorphin)	136.054	41.8457	106.203	77.3694		AMPK Inhibitor; Compound C (Dorsomorphin)	Average PI	129.44	54.7072	110.824	64.3209
AMPK Inhibitor; Compound C (Dorsomorphin)	99.0099	59.0297	110.162	57.4009			St error	16.0051	6.5449	2.87867	6.52827
AMPK Inhibitor; Compound C (Dorsomorphin)	153.257	63.2461	116.109	58.1924
Dovitinib	38.9864	26.9258	44.2411	58.2307		Dovitinib	Average PI	54.4606	38.9186	28.6009	41.7563
Dovitinib	64.1026	37.47	17.374	38.4437			St error	7.81489	7.37781	8.06364	8.71407
Dovitinib	60.2929	52.3599	24.1877	28.5945
EGFR/ErbB2/ErbB4 inhibitor	48.6618	91.6121	52.0288	58.419		EGFR/ErbB2/ErbB4 inhibitor	Average PI	79.3148	99.8281	49.1166	62.5158
EGFR/ErbB2/ErbB4 inhibitor	112.36	101.457	34.292	69.6939			St error	18.4268	4.35014	7.85442	3.60098
EGFR/ErbB2/ErbB4 inhibitor	76.9231	106.415	61.0289	59.4346
Erlotinib	75.3296	77.4926	57.0092	105.429		Erlotinib	Average PI	86.7581	73.0678	61.7574	90.0828
Erlotinib	81.7701	76.8217	57.7946	77.4468			St error	8.41619	4.09387	4.36142	8.19073
Erlotinib	103.175	64.8893	70.4685	87.3724
Gefitinib	88.3838	80.6627	60.4188	106.761		Gefitinib	Average PI	77.1911	81.8447	62.2206	86.6272
Gefitinib	72.2674	84.2183	67.9579	76.1677			St error	5.60984	1.18683	2.93403	10.0695
Gefitinib	70.922	80.653	58.2851	76.9528
Go 6976	75.5124	62.2403	89.5381	76.4845		Go 6976	Average PI	62.8544	58.6878	88.066	65.3672
Go 6976	62.1601	65.1906	87.193	68.1066			St error	7.11618	5.09929	0.740265	7.33835
Go 6976	50.8906	48.6324	87.467	51.5104
Go 6983	111.111	65.4795	67.4917	93.5953		Go 6983	Average PI	106.507	70.8689	81.7634	71.7079
Go 6983	99.7151	86.085	92.3306	61.4215			St error	3.46694	7.71515	7.40575	10.9503
Go 6983	108.696	61.0421	85.4678	60.1069
GSK-3 Inhibitor X	124.444	43.6984	69.0645	75.0819		GSK-3 Inhibitor X	Average PI	131.351	45.5068	63.739	86.8602
GSK-3 Inhibitor X	130.719	50.3945	65.7814	94.7005			St error	4.1817	2.47121	3.80395	5.99591
GSK-3 Inhibitor X	138.889	42.4276	56.371	90.7982
GSK-3 Inhibitor XIII	75.3296	56.1502	84.0664	95.1767		GSK-3 Inhibitor XIII	Average PI	65.5139	43.2381	89.8578	84.1503
GSK-3 Inhibitor XIII	57.7201	40.4871	81.5215	66.4761			St error	5.18297	6.80121	7.10193	8.92704
GSK-3 Inhibitor XIII	63.4921	33.077	103.985	90.7982
H89	88.6525	66.5014	39.0557	45.8114		H89	Average PI	79.582	80.8882	46.034	53.3887
H89	74.6965	90.5658	41.9806	68.9645			St error	4.53977	7.33498	5.58013	7.78886
H89	75.3968	85.5972	57.0658	45.3901
Imatinib	84.5411	74.393	66.1304	59.6287		Imatinib	Average PI	78.7451	72.252	58.6721	60.5046
Imatinib	86.6824	80.8737	49.2879	61.8743			St error	6.89441	5.69729	4.95647	0.693676
Imatinib	65.0118	61.4893	60.5979	60.0109
JAK inhibitor I	92.1883	133.881	50.2439	81.5121		JAK inhibitor I	Average PI	99.3222	138.952	57.5724	61.7485
JAK inhibitor I	115.883	144.513	66.71	53.6707			St error	8.30666	3.07914	4.83867	9.93658
JAK inhibitor I	89.8957	138.462	55.7631	50.0626
K252a	96.6184	51.529	60.4188	78.7726		K252a	Average PI	95.7111	44.6315	64.9128	73.6688
K252a	93.8967	30.5796	53.8648	76.3775			St error	0.907215	7.02634	7.99802	3.96703
K252a	96.6184	51.7858	80.4548	65.8561
Lapatinib	130.024	47.6891	48.3688	79.6508		Lapatinib	Average PI	131.231	45.8181	76.746	69.6663
Lapatinib	131.579	32.4065	86.9326	60.6656			St error	0.621409	7.26357	14.3755	5.50261
Lapatinib	132.09	57.3587	94.9367	68.6823
Lck inhibitor	121.012	61.7328	85.2128	122.975		Lck inhibitor	Average PI	123.39	79.2293	78.3642	121.807
Lck inhibitor	119.658	90.3463	66.904	142.458			St error	3.07991	8.85452	5.7664	12.2738
Lck inhibitor	129.5	85.6089	82.9758	99.9884
Masitinib	67.6329	85.9313	46.5325	70.7451		Masitinib	Average PI	72.1483	78.8554	70.3881	77.7385
Masitinib	65.3595	106.35	81.666	94.7005			St error	5.6901	18.2625	11.9337	8.52437
Masitinib	83.4526	44.2851	82.9659	67.7699
Nilotinib	94.8509	93.102	90.2344	93.8517		Nilotinib	Average PI	94.0568	78.3538	68.6542	82.3318
Nilotinib	113.379	72.4695	58.3771	67.6737			St error	11.3916	7.4241	10.7941	7.71813
Nilotinib	73.9408	69.4899	57.3512	85.4701
PKR inhibitor	106.838	61.5297	56.0483	43.1699		PKR inhibitor	Average PI	108.72	51.967	50.2321	41.9477
PKR inhibitor	92.8343	41.9508	42.4173	51.7879			St error	9.76049	5.6565	4.05981	6.06491
PKR inhibitor	126.488	52.4204	52.2306	30.8854
SB218078	90.4393	136.635	85.3928	63.6639		SB218078	Average PI	90.3854	117.622	67.8107	59.3492
SB218078	71.8391	115.769	59.3481	62.5995			St error	10.6922	10.4837	8.79312	3.79492
SB218078	108.878	100.46	58.691	51.7843
Sorafenib	54.6448	119.341	74.2034	110.023		Sorafenib	Average PI	64.7911	110.758	66.7879	76.9597
Sorafenib	88.4956	105.162	47.862	59.0089			St error	11.8931	4.35719	9.53652	16.5522
Sorafenib	51.2328	107.771	78.2983	61.8467
JNK inhibitor II (SP600125)	80.3213	66.101	83.7619	101.85		JNK inhibitor II (SP600125)	Average PI	78.521	72.9896	108.286	107.341
JNK inhibitor II (SP600125)	56.9801	72.2314	115.693	114.954			St error	11.9509	4.21317	12.5781	3.92877
JNK inhibitor II (SP600125)	98.2615	80.6366	125.402	105.219
Staurosporine	90.4393	74.2263	106.944	113.189		Staurosporine	Average PI	105.549	84.8492	93.0717	108.589
Staurosporine	113.636	104.433	71.7421	107.736			St error	7.56096	9.80345	10.8243	2.44709
Staurosporine	112.57	75.8887	100.53	104.841
Staurosporine n benzoyl	90.4393	78.0771	47.414	49.7775		Staurosporine n benzoyl	Average PI	113.283	86.7463	46.6176	70.349
Staurosporine n benzoyl	132.67	92.2339	47.9005	78.3042			St error	12.3129	4.38545	1.04912	10.3734
Staurosporine n benzoyl	116.74	89.9281	44.5382	82.9653
SU11274	150.463	77.0812	32.1201	69.8899		SU11274	Average PI	128.316	81.341	34.383	51.6053
SU11274	126.084	87.5895	24.5595	44.3993			St error	12.1934	3.19231	6.4252	9.21036
SU11274	108.401	79.3522	46.4693	40.5268
SU6656	126.263	92.4139	70.8861	77.1277		SU6656	Average PI	132.495	98.8421	64.4781	74.88
SU6656	130.081	99.9201	48.0053	83.0378			St error	4.46139	3.44265	8.30378	5.47534
SU6656	141.141	104.193	74.5429	64.4745
GSK-3b inhibitor I (TDZD-6)	119.048	114.725	47.9005	37.6773		GSK-3b inhibitor I (TDZD-6)	Average PI	118.692	90.6082	53.1243	43.4583
GSK-3b inhibitor I (TDZD-6)	107.304	61.4893	59.0031	59.8062			St error	6.47456	15.5701	3.22174	8.28989
GSK-3b inhibitor I (TDZD-6)	129.724	95.6098	52.4693	32.8914
Tofacitnib	115.304	61.2649	67.2345	62.2848		Tofacitnib	Average PI	120.042	78.4565	56.8803	70.3298
Tofacitnib	116.959	85.969	54.987	68.1984			St error	3.93941	8.61853	5.51332	5.36688
Tofacitnib	127.863	88.1356	48.4195	80.506
TWS119	88.1834	105.349	42.4851	51.1169		TWS119	Average PI	102.305	101.549	46.1588	55.7125
TWS119	109.184	107.793	53.4102	67.109			St error	7.06138	5.07101	3.62581	5.73367
TWS119	109.546	91.5057	42.5812	48.9117
Vandetanib	129.49	46.2487	68.9966	77.6765		Vandetanib	Average PI	121.647	36.3425	92.0941	72.5894
Vandetanib	111.111	31.5537	100.53	75.6172			St error	5.4737	4.95403	11.6878	4.10074
Vandetanib	124.339	31.225	106.756	64.4745
ROCK inhibitor (Y-27632)	108.605	82.3376	81.2966	77.847		ROCK inhibitor (Y-27632)	Average PI	106.238	74.7333	84.9016	70.5814
ROCK inhibitor (Y-27632)	114.226	76.2007	97.1987	62.9751			St error	5.426	4.86948	6.32147	4.29653
ROCK inhibitor (Y-27632)	95.8827	65.6618	76.2096	70.922
Cdk1/2 Inhibitor III	76.2527	41.7058	47.2144	130.804		Cdk1/2 Inhibitor III	Average PI	72.6696	45.7299	52.7702	117.172
Cdk1/2 Inhibitor III	74.0741	51.7233	53.4745	96.1654			St error	2.57192	3.05486	3.02496	10.6575
Cdk1/2 Inhibitor III	67.6819	43.7606	57.6219	124.546
DMSO	100	100	100	100		DMSO	Average PI	100	100	100	100
DMSO	100	100	100	100
DMSO	100	100	100	100

### Sheet: bead+C3bi
Kinase inhibitor	0.5 h	3 h	24 h	72 h				0.5 h	3 h	24 h	72 h
Aminopurvanolol A	109.476	97.1212	105.321	75.3869		Aminopurvanolol A	Average PI	107.29	92.2053	91.575	89.4729
Aminopurvanolol A	118.749	75.4766	71.4689	109.133			St error	7.32875	8.59806	10.2767	10.1327
Aminopurvanolol A	93.6455	104.018	97.9348	83.8985
GSK inhibitor IX (BIO)	73.6996	63.3781	98.7519	76.9275		GSK inhibitor IX (BIO)	Average PI	81.4936	60.0667	92.1267	79.4552
GSK inhibitor IX (BIO)	104.136	55.1774	80.1151	67.6208			St error	11.5029	2.49534	6.01641	7.66717
GSK inhibitor IX (BIO)	66.6451	61.6447	97.513	93.8174
Bosutinib	41.804	40.7334	60.6473	98.516		Bosutinib	Average PI	45.0862	51.764	63.5989	83.6195
Bosutinib	37.8437	57.3388	63.8779	83.122			St error	5.38514	5.51542	1.62951	8.46058
Bosutinib	55.611	57.2199	66.2714	69.2204
CDK2 inhibitor IV; NU6140	87.5674	55.9518	78.3528	120.386		CDK2 inhibitor IV; NU6140	Average PI	83.2248	64.4661	82.0006	103.705
CDK2 inhibitor IV; NU6140	94.2933	58.4604	57.8232	90.633			St error	7.94641	7.29605	15.1222	8.77645
CDK2 inhibitor IV; NU6140	67.8137	78.9861	109.826	100.097
CDK4 inhibitor	101.568	89.969	83.2597	75.5427		CDK4 inhibitor	Average PI	96.4948	97.7368	89.4676	105.607
CDK4 inhibitor	88.227	97.6565	76.7727	132.401			St error	4.16928	4.50805	9.6351	16.4949
CDK4 inhibitor	99.6897	105.585	108.37	108.878
Casein kinase I inhibitor D44	36.9036	102.499	121.827	88.7739		Casein kinase I inhibitor D44	Average PI	50.8608	96.0557	97.8921	91.7269
Casein kinase I inhibitor D44	51.8775	97.8825	72.2097	96.5437			St error	7.78132	4.34449	14.3499	2.42882
Casein kinase I inhibitor D44	63.8013	87.7857	99.6398	89.8631
Dasatinib	61.333	63.7308	111.346	80.2296		Dasatinib	Average PI	64.9627	61.254	107.347	75.9371
Dasatinib	62.0651	61.1878	106.093	71.1698			St error	3.27047	1.4113	2.04568	2.62611
Dasatinib	71.4899	58.8433	104.601	76.412
AMPK Inhibitor; Compound C (Dorsomorphin)	65.09	52.7138	81.6473	59.5159		AMPK Inhibitor; Compound C (Dorsomorphin)	Average PI	59.3377	51.5648	85.7357	80.8285
AMPK Inhibitor; Compound C (Dorsomorphin)	39.0377	57.8055	85.9396	92.0273			St error	10.4627	3.97649	2.30387	10.6609
AMPK Inhibitor; Compound C (Dorsomorphin)	73.8854	44.175	89.6203	90.9422
Dovitinib	65.701	76.0915	110.588	107.745		Dovitinib	Average PI	51.2696	64.061	85.1803	95.2918
Dovitinib	47.2791	71.4293	87.2851	92.2986			St error	7.45206	9.79241	15.3131	6.50038
Dovitinib	40.8287	44.662	57.6676	85.8319
EGFR/ErbB2/ErbB4 inhibitor	111.943	98.1567	85.7427	72.431		EGFR/ErbB2/ErbB4 inhibitor	Average PI	111.28	108.723	97.8815	82.179
EGFR/ErbB2/ErbB4 inhibitor	97.4789	117.648	109.989	80.6812			St error	7.78345	5.68611	6.99919	6.1065
EGFR/ErbB2/ErbB4 inhibitor	124.417	110.365	97.9131	93.4248
Erlotinib	91.5166	87.3372	100.977	112.448		Erlotinib	Average PI	96.6079	82.1903	75.2835	99.4461
Erlotinib	88.3175	88.3731	56.1644	89.1632			St error	6.75431	5.6728	13.3475	6.8578
Erlotinib	109.99	70.8604	68.7089	96.7273
Gefitinib	75.2302	72.0422	105.843	95.875		Gefitinib	Average PI	64.453	69.4845	81.8552	101.489
Gefitinib	65.428	64.6942	67.5062	123.348			St error	6.52188	2.397	12.0705	11.3522
Gefitinib	52.7009	71.7172	72.2169	85.244
Go 6976	60.4178	68.488	108.457	86.0278		Go 6976	Average PI	68.9313	89.165	107.85	85.9385
Go 6976	67.4372	98.4846	101.349	85.7552			St error	5.39847	10.3552	3.59067	0.0916884
Go 6976	78.9388	100.522	113.743	86.0326
Go 6983	63.1384	74.8698	102.045	110.015		Go 6983	Average PI	44.2834	78.075	88.5523	94.1238
Go 6983	37.0553	90.1445	70.3544	105.96			St error	9.51263	6.25195	9.44595	13.9128
Go 6983	32.6566	69.2107	93.2575	66.3969
GSK-3 Inhibitor X	58.155	68.7376	86.5651	76.2863		GSK-3 Inhibitor X	Average PI	75.3153	52.0024	81.9703	80.9342
GSK-3 Inhibitor X	72.9538	33.9808	77.7697	70.1875			St error	10.6549	10.054	2.54665	7.89611
GSK-3 Inhibitor X	94.8372	53.2889	81.5762	96.3289
GSK-3 Inhibitor XIII	94.8372	80.4185	63.5746	72.2949		GSK-3 Inhibitor XIII	Average PI	75.3153	70.1457	60.3149	63.1044
GSK-3 Inhibitor XIII	72.9538	58.4335	58.8551	57.4333			St error	10.6549	6.3872	1.63281	4.63703
GSK-3 Inhibitor XIII	58.155	71.585	58.515	59.585
H89	50.2664	59.491	85.0113	91.8702		H89	Average PI	40.8998	66.9499	79.5524	93.1408
H89	32.3319	68.2639	103.513	108.518			St error	5.19262	3.98163	15.6491	8.53486
H89	40.1012	73.0947	50.1333	79.0343
Imatinib	48.9314	74.1288	70.3328	68.7388		Imatinib	Average PI	52.3341	71.2925	71.693	73.638
Imatinib	58.0338	70.3804	64.0069	96.5976			St error	2.86765	1.44793	4.87785	12.0922
Imatinib	50.0372	69.3683	80.7393	55.5776
JAK inhibitor I	42.8297	85.8143	79.5434	103.191		JAK inhibitor I	Average PI	45.5951	94.2489	86.3087	86.6549
JAK inhibitor I	44.1758	103.153	86.7578	76.6069			St error	2.12816	5.01066	3.783	8.33168
JAK inhibitor I	49.7799	93.7796	92.625	80.1667
K252a	63.4117	65.1674	79.5974	78.6061		K252a	Average PI	71.7196	72.7609	72.5308	77.0121
K252a	74.1107	79.4657	56.1131	81.2788			St error	4.2768	4.1514	8.2353	3.03022
K252a	77.6364	73.6496	81.8819	71.1514
Lapatinib	33.2059	85.9139	85.2222	91.1229		Lapatinib	Average PI	42.7335	89.6062	96.8336	89.9418
Lapatinib	44.8518	93.6093	109.407	106.775			St error	5.00265	2.22691	6.99797	10.0767
Lapatinib	50.1427	89.2953	95.872	71.9279
Lck inhibitor	85.1323	107.215	75.8794	76.4256		Lck inhibitor	Average PI	89.3946	98.8508	63.9577	85.1573
Lck inhibitor	93.7468	86.8146	65.7562	86.2434			St error	2.48722	6.16859	7.45656	4.75883
Lck inhibitor	89.3047	102.523	50.2376	92.803
Masitinib	58.7015	103.699	49.5058	86.5226		Masitinib	Average PI	51.1765	90.5668	59.3859	94.8322
Masitinib	39.6726	78.2555	71.939	82.0473			St error	5.84232	7.35644	6.61238	10.626
Masitinib	55.1553	89.7455	56.7129	115.927
Nilotinib	62.3191	50.173	39.5295	62.6488		Nilotinib	Average PI	57.7116	58.0786	61.8137	61.5442
Nilotinib	55.0358	66.1123	57.0777	44.1677			St error	2.31376	4.60173	14.4286	9.72908
Nilotinib	55.7798	57.9505	88.8339	77.8159
PKR inhibitor	109.342	109.261	101.627	102.482		PKR inhibitor	Average PI	102.491	98.1759	88.9254	111.944
PKR inhibitor	98.5464	91.4868	81.7564	119.786			St error	3.43878	5.5821	6.36828	5.06034
PKR inhibitor	99.5834	93.7796	83.3929	113.563
SB218078	87.6752	60.5326	76.7513	72.4654		SB218078	Average PI	95.1621	62.4358	75.1329	96.2697
SB218078	97.0235	64.8249	67.5062	106.32			St error	3.89801	1.26267	4.01841	11.9501
SB218078	100.788	61.95	81.1413	110.024
Sorafenib	58.6315	74.818	100.871	105.286		Sorafenib	Average PI	53.454	71.5455	96.7011	112.034
Sorafenib	51.5553	66.4987	104.144	116.287			St error	2.61922	2.56019	5.88283	3.41226
Sorafenib	50.1752	73.3197	85.0881	114.53
JNK inhibitor II (SP600125)	61.7589	73.1436	55.3236	68.2792		JNK inhibitor II (SP600125)	Average PI	55.6441	77.4438	68.8023	79.9531
JNK inhibitor II (SP600125)	51.1843	78.922	83.1025	80.6426			St error	3.1628	2.18484	8.02958	6.54998
JNK inhibitor II (SP600125)	53.9889	80.2659	67.981	90.9375
Staurosporine	57.7017	77.3592	71.4	85.2199		Staurosporine	Average PI	49.4248	89.4085	69.1558	85.1872
Staurosporine	40.7939	95.5341	74.9552	93.0169			St error	4.88408	6.02493	4.15065	4.52996
Staurosporine	49.7787	95.3322	61.1123	77.3248
Staurosporine n benzoyl	67.0218	85.2925	73.8225	96.2077		Staurosporine n benzoyl	Average PI	62.2393	86.6149	88.3423	93.7291
Staurosporine n benzoyl	56.6829	85.2197	87.795	90.9567			St error	3.00957	1.35899	8.54542	1.52294
Staurosporine n benzoyl	63.013	89.3326	103.41	94.023
SU11274	60.006	68.1225	108.422	95.5402		SU11274	Average PI	74.7121	66.0931	94.5841	81.8855
SU11274	97.0806	66.1939	71.939	82.2318			St error	11.3676	1.20181	11.4153	7.98533
SU11274	67.0496	63.9629	103.392	67.8847
SU6656	96.853	97.298	111.633	89.6691		SU6656	Average PI	92.8998	98.0601	96.9609	89.5517
SU6656	81.1943	95.0362	89.4926	105.055			St error	5.95462	2.00248	7.33656	8.98485
SU6656	100.652	101.846	89.7569	73.9311
GSK-3b inhibitor I (TDZD-6)	99.0414	84.9586	60.1294	113.736		GSK-3b inhibitor I (TDZD-6)	Average PI	97.1341	89.2469	76.9376	101.638
GSK-3b inhibitor I (TDZD-6)	88.9756	93.4047	98.9315	101.795			St error	4.26763	2.43905	11.4974	7.03032
GSK-3b inhibitor I (TDZD-6)	103.385	89.3775	71.7519	89.3836
Tofacitnib	110.672	96.786	72.4556	86.9021		Tofacitnib	Average PI	109.22	90.9425	74.5344	91.7853
Tofacitnib	107.705	85.9999	90.0859	120.437			St error	0.857064	3.14608	8.44278	15.3283
Tofacitnib	109.283	90.0417	61.0617	68.0166
TWS119	69.17	69.7093	62.8506	80.0964		TWS119	Average PI	65.6523	76.6185	85.461	77.5907
TWS119	62.5823	84.4821	81.0442	83.0653			St error	1.9148	4.29115	14.4983	4.0812
TWS119	65.2047	75.6642	112.488	69.6103
Vandetanib	96.2805	57.6614	94.5087	75.3453		Vandetanib	Average PI	89.3119	65.011	108.716	91.4081
Vandetanib	82.3452	72.4765	105.606	111.206			St error	4.02279	4.27716	9.23272	10.5191
Vandetanib	89.3099	64.8951	126.035	87.6733
ROCK inhibitor (Y-27632)	38.5617	61.6951	74.9552	88.3744		ROCK inhibitor (Y-27632)	Average PI	43.3459	66.5813	78.0405	78.7671
ROCK inhibitor (Y-27632)	41.806	67.167	69.2247	94.0079			St error	3.29788	2.66809	6.17618	12.53
ROCK inhibitor (Y-27632)	49.6701	70.8819	89.9415	53.9191
Cdk1/2 Inhibitor III	66.4918	95.712	52.9238	113.296		Cdk1/2 Inhibitor III	Average PI	74.7067	88.0324	69.4504	100.811
Cdk1/2 Inhibitor III	84.6424	82.0812	65.5144	94.6942			St error	5.30982	4.02866	10.8577	6.2425
Cdk1/2 Inhibitor III	72.9858	86.304	89.913	94.4444
DMSO	100	100	100	100		DMSO	Average PI	100	100	100	100
DMSO	100	100	100	100
DMSO	100	100	100	100

### Sheet: bead+IgG
Kinase inhibitor	0.5 h	3 h	24 h	72 h				0.5 h	3 h	24 h	72 h
Aminopurvanolol A	85.3943	98.0947	117.021	106.555		Aminopurvanolol A	Average PI	86.0437	96.8598	102.601	99.8439
Aminopurvanolol A	73.4629	97.5108	106.728	92.1543			St error	7.45805	0.957972	9.73825	4.18578
Aminopurvanolol A	99.2739	94.9737	84.0531	100.822
GSK inhibitor IX (BIO)	88.2231	108.559	94.1324	108.267		GSK inhibitor IX (BIO)	Average PI	99.2902	92.3568	73.9073	97.9761
GSK inhibitor IX (BIO)	101.181	90.7744	65.1074	103.526			St error	5.91965	8.93245	10.1409	8.03785
GSK inhibitor IX (BIO)	108.466	77.7373	62.4821	82.1352
Bosutinib	62.8416	68.2835	85.6649	85.6437		Bosutinib	Average PI	67.5137	71.1781	75.6663	81.9473
Bosutinib	66.2792	73.3603	78.5759	87.6021			St error	3.11559	1.50822	6.77079	4.70961
Bosutinib	73.4204	71.8906	62.758	72.5962
CDK2 inhibitor IV; NU6140	91.489	80.1047	93.1127	86.9694		CDK2 inhibitor IV; NU6140	Average PI	76.1789	92.9189	80.2452	99.5012
CDK2 inhibitor IV; NU6140	69.1442	86.0884	89.4212	99.2742			St error	7.66339	9.97312	11.0731	7.30163
CDK2 inhibitor IV; NU6140	67.9037	112.564	58.2018	112.26
CDK4 inhibitor	67.4829	101.579	83.4889	85.1569		CDK4 inhibitor	Average PI	62.77	91.7879	82.6126	97.1
CDK4 inhibitor	45.9068	76.7301	87.6892	107.562			St error	8.70069	7.64134	3.21399	6.51009
CDK4 inhibitor	74.9204	97.0548	76.6596	98.5807
Casein kinase I inhibitor D44	93.1162	85.6921	110.661	94.1015		Casein kinase I inhibitor D44	Average PI	94.5818	90.8893	93.5183	75.8368
Casein kinase I inhibitor D44	83.02	95.8228	96.2757	67.1217			St error	7.136	2.92748	10.7819	9.13553
Casein kinase I inhibitor D44	107.609	91.153	73.6181	66.2871
Dasatinib	62.11	77.1436	94.4723	93.1285		Dasatinib	Average PI	70.6682	66.5334	86.6676	90.9379
Dasatinib	70.7374	64.1347	69.4189	89.8623			St error	4.92122	5.5641	8.63735	1.09539
Dasatinib	79.1572	58.3221	96.1117	89.8228
AMPK Inhibitor; Compound C (Dorsomorphin)	77.4505	39.1565	109.843	81.346		AMPK Inhibitor; Compound C (Dorsomorphin)	Average PI	69.0628	42.4431	97.2755	84.1686
AMPK Inhibitor; Compound C (Dorsomorphin)	79.4672	47.3132	88.4937	87.1303			St error	9.41407	2.4842	6.44709	1.67121
AMPK Inhibitor; Compound C (Dorsomorphin)	50.2706	40.8596	93.49	84.0295
Dovitinib	62.0308	76.7625	90.2128	89.8851		Dovitinib	Average PI	56.7348	79.956	100.112	92.6405
Dovitinib	43.4202	91.3881	109.796	95.0984			St error	6.70353	5.89866	5.65413	1.51226
Dovitinib	64.7534	71.7174	100.329	92.9381
EGFR/ErbB2/ErbB4 inhibitor	91.5429	117.51	104.178	94.1605		EGFR/ErbB2/ErbB4 inhibitor	Average PI	93.0586	104.181	90.4155	101.916
EGFR/ErbB2/ErbB4 inhibitor	83.1154	84.3534	76.7634	91.6813			St error	6.22461	10.1079	7.91405	9.0239
EGFR/ErbB2/ErbB4 inhibitor	104.518	110.678	90.3052	119.907
Erlotinib	70.2153	83.1727	83.8268	106.231		Erlotinib	Average PI	90.5841	92.8949	80.342	98.2723
Erlotinib	93.7578	81.0554	94.2433	81.4265			St error	10.9593	10.7982	9.19843	8.42716
Erlotinib	107.779	114.457	62.9559	107.16
Gefitinib	76.9155	85.6654	101.734	98.9771		Gefitinib	Average PI	95.0949	90.003	77.7844	93.5904
Gefitinib	102.91	74.2042	60.6846	84.9704			St error	9.11946	10.5979	12.3349	4.35458
Gefitinib	105.459	110.139	70.9348	96.8236
Go 6976	93.7543	60.3538	102.775	98.4954		Go 6976	Average PI	98.0182	71.7427	84.9347	92.5084
Go 6976	92.651	74.5357	71.9787	88.919			St error	4.82611	5.93569	9.21936	3.01321
Go 6976	107.649	80.3384	80.0506	90.1107
Go 6983	98.2894	96.5976	93.1016	105.739		Go 6983	Average PI	96.9045	91.6159	76.3468	92.7362
Go 6983	98.5812	87.4954	65.887	78.3394			St error	1.53311	2.66261	8.46326	7.94032
Go 6983	93.8429	90.7548	70.0517	94.1299
GSK-3 Inhibitor X	46.7338	56.0818	94.0972	109.211		GSK-3 Inhibitor X	Average PI	62.2178	52.3884	79.1028	104.134
GSK-3 Inhibitor X	72.2979	59.1034	64.846	92.8212			St error	7.85879	5.27681	8.45214	5.66655
GSK-3 Inhibitor X	67.6216	41.98	78.3653	110.371
GSK-3 Inhibitor XIII	51.0869	75.3612	97.0686	96.79		GSK-3 Inhibitor XIII	Average PI	71.8207	77.0999	76.5895	84.731
GSK-3 Inhibitor XIII	88.301	75.9828	62.7188	72.1416			St error	10.9513	1.43915	10.452	7.12031
GSK-3 Inhibitor XIII	76.0742	79.9557	69.981	85.2615
H89	52.6465	105.757	107.934	101.62		H89	Average PI	62.6844	111.332	91.4724	95.4587
H89	73.2011	100.728	92.0465	89.1421			St error	5.93845	8.21821	9.67395	3.60281
H89	62.2055	127.509	74.4369	95.6142
Imatinib	65.1757	73.3135	88.5549	95.7147		Imatinib	Average PI	62.8233	76.7839	84.0694	91.5581
Imatinib	65.2677	80.1649	74.4893	90.0597			St error	2.39857	1.97834	4.79327	2.10508
Imatinib	58.0264	76.8733	89.1639	88.9
JAK inhibitor I	92.1725	95.4325	85.3596	97.4987		JAK inhibitor I	Average PI	94.4728	91.5361	83.5609	84.165
JAK inhibitor I	97.9078	84.8999	79.3411	74.0462			St error	1.75016	3.33486	2.11756	6.95838
JAK inhibitor I	93.3382	94.276	85.9821	80.95
K252a	92.1033	76.3708	92.6776	104.793		K252a	Average PI	86.4575	67.749	83.5086	90.8837
K252a	81.8222	66.2452	83.6809	88.3514			St error	3.01058	4.60551	5.34414	7.40856
K252a	85.4471	60.6309	74.1674	79.5067
Lapatinib	52.413	72.4248	86.4179	92.8901		Lapatinib	Average PI	62.5807	72.5766	73.7805	79.5557
Lapatinib	72.2538	79.4167	75.3578	76.862			St error	5.7329	3.90602	7.79152	7.05086
Lapatinib	63.0753	65.8883	59.5659	68.915
Lck inhibitor	71.7041	96.1107	113.004	79.5662		Lck inhibitor	Average PI	82.2763	108.666	87.4393	96.4206
Lck inhibitor	92.125	121.102	69.5671	106.231			St error	5.90609	7.21471	13.1158	8.4649
Lck inhibitor	82.9997	108.786	79.747	103.465
Masitinib	79.5728	77.6576	94.0797	113.517		Masitinib	Average PI	76.2065	81.5881	87.2003	88.418
Masitinib	74.8363	90.9467	93.0652	77.9745			St error	1.69283	4.69923	6.3789	12.608
Masitinib	74.2103	76.16	74.4559	73.7629
Nilotinib	88.4312	80.3981	99.1097	96.1203		Nilotinib	Average PI	97.5684	70.2707	87.2486	88.3494
Nilotinib	103.617	58.8149	74.9868	68.2701			St error	4.64789	6.26582	6.96657	10.1248
Nilotinib	100.657	71.5992	87.6493	100.658
PKR inhibitor	80.1821	93.2801	95.1125	96.9792		PKR inhibitor	Average PI	80.8543	94.4051	89.7062	103.558
PKR inhibitor	80.9297	102.904	102.086	112.872			St error	0.36831	4.61674	9.11788	4.78741
PKR inhibitor	81.4512	87.0307	71.9204	100.822
SB218078	64.4922	75.3506	82.9787	72.3981		SB218078	Average PI	72.6868	75.6956	72.5597	72.8948
SB218078	78.6605	77.1962	60.1884	74.7166			St error	4.2381	0.785901	6.65102	0.94176
SB218078	74.9077	74.5401	74.512	71.5698
Sorafenib	59.872	111.041	80.8722	65.1114		Sorafenib	Average PI	74.5157	104.368	87.0573	73.2034
Sorafenib	90.4355	97.7648	93.7326	85.2817			St error	8.84597	3.8328	3.72053	6.15437
Sorafenib	73.2397	104.297	86.5672	69.217
JNK inhibitor II (SP600125)	54.7553	76.0219	76.279	108.166		JNK inhibitor II (SP600125)	Average PI	57.323	76.0999	82.5091	95.6286
JNK inhibitor II (SP600125)	57.7055	81.9451	95.4308	89.4641			St error	1.3853	3.35242	6.46221	6.26877
JNK inhibitor II (SP600125)	59.5082	70.3328	75.8176	89.256
Staurosporine	81.7125	64.3222	78.7234	91.1975		Staurosporine	Average PI	81.9755	77.2852	73.7252	90.1512
Staurosporine	82.7944	95.3304	67.9331	99.3358			St error	0.418093	9.30499	3.14007	5.62912
Staurosporine	81.4196	72.2029	74.519	79.9204
Staurosporine n benzoyl	64.8802	69.4796	89.2662	79.3106		Staurosporine n benzoyl	Average PI	72.3507	74.2224	76.4169	93.2518
Staurosporine n benzoyl	75.3766	78.7538	58.4341	87.8059			St error	3.75766	2.67931	9.26318	9.99893
Staurosporine n benzoyl	76.7954	74.4338	81.5504	112.639
SU11274	33.8914	76.7186	58.5264	68.3115		SU11274	Average PI	49.7649	66.9301	64.0733	67.2108
SU11274	68.2968	61.2053	62.0303	71.2615			St error	10.0205	4.91769	3.92743	2.71283
SU11274	47.1066	62.8664	71.6632	62.0594
SU6656	47.1066	68.8895	78.1413	90.8012		SU6656	Average PI	50.9215	60.718	73.9802	71.5437
SU6656	47.5011	57.7589	77.5279	56.0928			St error	3.6195	4.13716	3.85846	10.1986
SU6656	58.1569	55.5058	66.2714	67.737
GSK-3b inhibitor I (TDZD-6)	51.3253	97.0759	87.5018	90.3188		GSK-3b inhibitor I (TDZD-6)	Average PI	48.7801	100.28	82.6302	93.1502
GSK-3b inhibitor I (TDZD-6)	49.4794	101.145	80.416	95.6142			St error	1.70752	1.65732	2.43913	1.53963
GSK-3b inhibitor I (TDZD-6)	45.5356	102.618	79.9729	93.5175
Tofacitnib	77.5217	76.4101	124.848	73.0306		Tofacitnib	Average PI	88.6677	90.2625	115.139	86.7459
Tofacitnib	103.88	106.722	117.164	101.608			St error	7.87576	8.84688	6.27255	8.26937
Tofacitnib	84.6018	87.6554	103.404	85.5996
TWS119	79.4	79.0314	93.6382	100.013		TWS119	Average PI	70.5187	81.4893	84.3795	96.9178
TWS119	64.3117	88.5327	79.1517	94.5146			St error	4.55626	3.57485	4.64222	1.62455
TWS119	67.8443	76.9038	80.3486	96.2258
Vandetanib	92.5825	87.7724	67.3653	90.389		Vandetanib	Average PI	96.0146	89.929	59.494	95.7356
Vandetanib	99.9108	95.6034	61.886	104.766			St error	2.12817	2.86427	5.36987	4.54075
Vandetanib	95.5506	86.4113	49.2308	92.0516
ROCK inhibitor (Y-27632)	73.3274	70.7042	87.0777	98.06		ROCK inhibitor (Y-27632)	Average PI	60.9953	71.5494	74.1402	87.1366
ROCK inhibitor (Y-27632)	51.255	78.6925	57.6832	80.8083			St error	6.5022	3.90299	8.666	5.48458
ROCK inhibitor (Y-27632)	58.4034	65.2517	77.6596	82.5415
Cdk1/2 Inhibitor III	84.5944	55.1382	75.9395	98.9254		Cdk1/2 Inhibitor III	Average PI	84.9399	69.5928	83.7411	110.649
Cdk1/2 Inhibitor III	80.8179	89.8065	82.1462	125.553			St error	2.48557	10.4139	5.02836	7.8495
Cdk1/2 Inhibitor III	89.4073	63.8337	93.1378	107.468
DMSO	100	100	100	100		DMSO	Average PI	100	100	100	100
DMSO	100	100	100	100
DMSO	100	100	100	100
