## Supplemental Table 3 for "Using machine learning to dissect host kinases required for *Leishmania* internalization and development"

### Sheet: amastigote+C3bi
0.5 h	3 h	24 h	72 h
MAPK10	PBK	WNK3	MAPK12
MAP2K1	NTRK1	EPHB3	EPHB3
DYRK1A	WNK2	IKBKB	VRK1
STK38	FGFR4	EPHA6	ROS1
MET	ROCK1	MAPKAPK3	PIM2
JAK3	ERBB2	MUSK	MST1R
PAK5	SIK2	PRKACA	GRK5
MAP3K5	IGF1R	ACVR1B	CSNK1E
MAPK1	CDK6	CSNK1G2	PRKCI
SRPK1	ROCK2	AKT1	STK39
TXK	CSNK2A2	CSNK1A1	JAK1
NEK11	ULK1	ROCK2	LCK
SGK1	STK16	CSNK2A1	NEK2
TEK	MYLK2	STK16	CSNK2A1
MAPK3	CAMK1G	FGFR3	MAP3K8
CDK3	CAMK4	NTRK1	RAF1
CSNK2A1	IRAK1	HASPIN	EPHA6
CLK3	CDK7	PRKX	IKBKB
ERBB2	PKN2	DYRK2	MKNK1
CAMK1	CSNK1G3	STK10	GRK7
PAK6	NEK2	SLK	NEK11
SLK	PHKG1	RAF1	AXL
CHEK2	STK38	GRK7	RPS6KA2
ACVR1	RAF1	PHKG2	DDR2
NLK	PRKCA	CAMK2G	ROCK2
EPHB3	GRK5	MAPK3	MAP3K20
MAPK14	PRKG1	GSK3A	CHEK1
DDR2	FLT4	MAP3K2	BLK
ROCK2	CAMKK2	FRK	TEC
CSNK1G3	LRRK2	MAP3K20	HIPK2
RAF1	HASPIN	CHEK2	SRMS
AKT1	ACVR1B	PRKCA	ERBB4
PIM3	MAPK11	PIM1	PRKCH
GSK3B	RET	FLT4	PHKG2
PIM2	DYRK2	PRKCE	MAPK3
MST1R	ABL1	JAK3	NLK
ACVRL1	TTK	TAOK1	NEK6
TGFBR2	MAPK3	MET	EPHB1
LCK	MST1R	PTK6	WNK2
CSNK1A1	PRKACA	STK26	HIPK3
CSNK2A2	CAMK1D	STK25	DYRK4
IRAK1	JAK1	OXSR1
CAMK1G	ALK	NEK7
PLK2	TGFBR1	EPHB2
RPS6KA2
SRMS
MAP3K8
IKBKB

### Sheet: amastigote+IgG
0.5 h	3 h	24 h	72 h
PLK2	WNK2	MAPK12	MST1R
ACVR1B	VRK1	PRKACG	CSNK2A1
NTRK1	BTK	HIPK1	TEK
ROS1	MAPK11	MAPKAPK5	NEK7
PRKD3	IRAK1	RAF1	WEE1
IRAK4	MAPK8	TYRO3	NEK1
PBK	CSNK1G2	DAPK3	MAPK10
CAMK1G	FGFR3	HIPK4	PRKCZ
MAPKAPK3	PIM3	EPHA6	ACVR1B
PKN2	ACVR1B	WNK2	RAF1
NEK3	PRKCQ	NEK2	ALK
MAPK14	GSK3A	GRK7	HASPIN
TEC	CLK4	PRKCI	SLK
SRPK2	ERBB2	SIK2	RET
GRK7	MAPK14	TAOK3	MET
FRK	RPS6KA2	IKBKE	PRKACA
CDK7	CAMK4	LIMK1	EGFR
KIT	STK16	MAP4K5	SRMS
CDK6	MKNK2	PBK	TAOK1
EPHA1	DDR2	PIM2	TAOK2
HIPK1	MAPK3	KIT	ABL2
MAPK8	FGFR2	JAK2	RPS6KB1
STK25	RAF1	RET	LTK
CDC42BPB	CAMK2A	NTRK1	LYN
MAP4K4	PDGFRA	ROS1	ACVR1
OXSR1	CAMK2G	CDK6	HIPK2
STK26	PHKG2	PTK6	CSNK2A2
PHKG2	RPS6KA4	PAK6	CSNK1D
BRSK1	CSNK1D	GRK2	PRKCH
JAK3	IKBKB	ERBB4	FRK
ARAF	JAK1	ACVR1	SIK2
PRKG1	MAPKAPK3	CSNK1G1	PDGFRB
RAF1	TAOK1	ERBB2	ULK1
MAPK3	ACVRL1	NEK3	NEK3
SLK	EPHA2	MAPK11	STK16
GSK3A	ALK	ROCK2	IRAK1
BRSK2	PRKX	PRKX	PRKCE
EPHB4	ABL1	RPS6KA4	TGFBR2
MAPK10	CAMKK2	HIPK2	MAPK14
MET	SRMS	OXSR1	PBK
FLT4	TEK	DYRK4	PLK2
MKNK1		PHKG2	CLK1
CSNK2A1		ABL1	WNK2
JAK1		ACVR1B	MAPKAPK3
RET			NEK6
NEK7
DYRK4
WNK2

### Sheet: promastigote+C3bi
0.5 h	3 h	24 h	72 h
CSK	MAP3K8	ACVR1B	IKBKB
GRK2	NEK3	MAPK12	WNK2
MAPK1	PLK1	EPHA1	FRK
MET	HIPK4	CSNK1D	ACVR1B
STK26	CAMK4	OXSR1	CSNK1E
JAK1	MAPK14	EPHA7	EPHA7
PRKCQ	TYK2	WNK3	ACVR1
EPHA3	TTK	CHEK2	FLT3
MAPK13	BRSK1	PAK6	MKNK2
TYK2	AKT2	PHKG2	ZAP70
PKN2	CDK5	MAPKAPK2	MAPKAPK3
PRKCE	HCK	IGF1R	MAP3K5
PLK2	RIPK2	ACVRL1	DYRK2
ACVRL1	TNK2	PBK	RIPK2
EPHB1	TXK	FRK	CSNK1A1
CSNK1E	AKT3	PIM1	PIM3
HCK	TGFBR2	INSR	PRKCQ
DAPK2	CDK9	DYRK2	MAPK12
FGFR2	STK11	DYRK1B	CAMK1D
ULK3	MAP3K14	PIM3	LTK
MKNK1	MAP3K20	SRMS	DDR2
MYLK2	LIMK1	CAMKK2	BMX
ACVR1B	LYN	MARK1	PDGFRB
MARK1	ERBB2	MAPK11	RPS6KA6
CLK3	NEK7	MAP3K2	CSF1R
MINK1	INSRR	PRKG1	PDGFRA
AKT1	PRKCZ	PRKACA	CHEK1
WNK2	TYRO3	ULK2	MET
EPHA6	NEK1	RPS6KA4	HIPK1
HIPK4	ERBB4	HIPK4	ULK2
STK39	IGF1R	MAP2K2	CDK4
CSF1R	CSNK1D	BLK	NEK3
PAK5	KDR	SIK2	ARAF
IGF1R	TEK	AKT1	MINK1
SYK	STK16	FGFR3	HIPK3
RAF1	MAPK12	FGFR4	TGFBR2
MKNK2	EPHA7	MAP3K14	NEK7
NEK3	IRAK4	EPHB3	WEE1
RPS6KB1	MST1R	NEK2	MAPK3
CSNK1G1	MAPK1	NUAK2	VRK1
MELK	WNK2	NEK3	MAP2K2
TEC	IKBKB	NEK7
NEK2	DYRK4
EPHB3	MAPK13

### Sheet: bead+C3bi
0.5 h	3 h	24 h	72 h
CSNK2A1	NEK7	HIPK3	OXSR1
GRK2	OXSR1	ARAF	MKNK1
MAP3K8	CHUK	DYRK4	HIPK4
MAPK3	CAMKK2	BLK	HIPK1
DYRK4	MAPK3	MET	MAPK3
JAK3	TEC	NEK11	NEK7
MAPK10	JAK3	PLK2	WNK2
FGFR2	ERBB2	SRPK2	RPS6KA3
MKNK1	BLK	CAMK2A	MET
WEE1	FRK	CAMK2D	PRKCD
TXK	NEK3	EGFR	NEK6
EPHB3	MAP3K14	NLK	FLT4
CDK1	STK26	EPHB4	TTK
HIPK4	ALK	MAP4K5	STK10
CDK3	MARK4	ERBB2	MAP3K2
PTK6	CLK3	RPS6KA2	STK26
MAPK1	NEK11	CDK5	PRKG1
STK38	FLT4	LIMK1	EGFR
CDK5	PAK4	SIK2	NEK1
DYRK1A	EPHB4	ACVRL1	ROCK2
RET	GRK2	BRSK1	SRMS
FLT4	MAP2K2	ULK1	CSNK1E
FLT3	PRKCZ	EPHA5	MYLK2
BLK	IRAK1	PHKG2	MUSK
SLK	EPHB2	CAMK4	NTRK1
PRKCZ	PBK	CSNK1D	MAPKAPK5
ROS1	CAMK1G	OXSR1	ABL1
CAMK1G	ACVR1	CSF1R	INSRR
ULK1	STK16	FES	NTRK2
PRKD2	DYRK3	FGFR4	CLK4
ROCK1	ROCK2	CSNK2A2	CSNK2A2
PHKG1	EPHA4	NEK2	SRPK2
PRKCE	EPHB3	NEK3	DYRK2
KIT	MAPK8	EPHB3	CSK
DAPK3	KIT	ACVR1	MERTK
RPS6KA2	NEK2	MAP3K5	PIM2
CSF1R	SIK2	NEK6	EPHA4
PRKD3	MAPKAPK3	CAMK1D	ITK
CSNK2A2	MAPK13	FRK	PBK
ERBB2	ACVR1B	CSNK2A1	EPHB2
AKT1	HIPK3	ACVR1B	CLK3
IKBKB	MAPKAPK5		PKN2
ERBB4			MAPK12
PDGFRB			EPHB3
ROCK2			CAMK1G
CSNK1A1			MST1R
HIPK3			MAPKAPK3
MAPKAPK3

### Sheet: bead+IgG
0.5 h	3 h	24 h	72 h
NEK6	MAP3K8	DYRK4	CSNK1G1
EPHA7	NEK3	EPHB3	CHUK
RIPK2	HIPK4	HIPK4	ACVR1B
PIM3	RIPK2	TYK2	VRK1
CSNK1G3	PAK6	NEK7	EPHB3
BRAF	MAPK3	CSNK1A1	TXK
JAK3	GRK2	CLK1	TGFBR1
MAPK11	JAK1	PKN1	MAPK10
JAK1	RPS6KA4	TSSK2	CSNK1G2
RPS6KA6	PRKACA	JAK3	TTK
LYN	RPS6KA6	CSNK1G2	SGK1
PAK6	PIM1	TXK	MAP3K5
FRK	VRK1	CSNK1D	MKNK2
PRKCB	PRKCD	NEK11	CDC42BPA
MAPK14	AKT1	MAP3K14	NEK3
EPHB3	OXSR1	NEK3	ABL2
STK10	CSNK1G3	MAP2K1	FGFR3
CAMK2A	FLT3	MYLK2	CAMK4
ABL2	NEK7	MAP2K2	CDK3
ROCK2	TEC	CDK1	ABL1
CSF1R	SRMS	MAPK1	CSNK2A1
CSNK2A1	WEE1	LTK	ROCK1
MET	MUSK	DAPK3	BTK
LIMK1	ERBB2	CSNK2A1	MKNK1
TSSK1B	STK16	EGFR	EPHA5
CSNK1E	CSNK1E	AURKC	WEE1
AURKB	ULK1	ERBB4	MERTK
NEK11	CSF1R	CSNK2A2	DDR2
ULK1	PDGFRB	ROS1	PLK3
IGF1R	EPHA8	MET	JAK2
DMPK	TYRO3	PIM2	SRPK2
KIT	AURKA	TSSK1B	NTRK1
ACVRL1	PBK	EPHA6	ERBB2
PBK	MAP4K2	SIK2	CSNK2A2
AKT2	MAPKAPK5	WNK2	ULK1
TYRO3	PRKCQ	PLK2	BRAF
PNCK	IRAK1	AURKA	NEK11
MAPK8	MAPK12	PRKCE	TAOK2
MARK4	ACVRL1	EPHA8	ACVRL1
TGFBR1	PKN2	MERTK	MAPK14
		HIPK3	MAPKAPK3
			INSRR
